# The Global Protein-RNA Interaction map of Epithelial Splicing Regulatory Protein 1 defines a post-transcriptional program that is essential for epithelial cell function

**DOI:** 10.1101/2021.05.18.444719

**Authors:** Natoya J. Peart, Jae Yeon Hwang, Mathieu Quesnel- Vallières, Matthew J. Sears, Yuequin Yang, Peter Stoilov, Yoseph Barash, Juw Won Park, Russ P. Carstens

## Abstract

The epithelial splicing regulatory proteins, ESRP1 and ESRP2 are essential for mammalian development through regulation of a global program of alternative splicing of genes involved in maintenance of epithelial cell function. To further inform our understanding of the molecular functions of ESRP1 we performed enhanced crosslinking immunoprecipitation coupled with high throughput sequencing (eCLIP) in epithelial cells of mouse epidermis. The genome-wide binding sites of ESRP1 were integrated with RNA-Seq analysis of alterations in splicing and total gene expression that result from epidermal ablation of *Esrp1* and *Esrp2*. These studies demonstrated that ESRP1 functions in splicing regulation occur primarily through direct binding in a position-dependent manner to either promote exon inclusion or skipping. In addition, we also identified widespread binding of ESRP1 in 3’ and 5’ untranslated regions (UTRs) of genes involved in epithelial cell function suggesting that its post-transcriptional functions extend beyond splicing regulation.
