## Supplemental Table 4 for "The Global Protein-RNA Interaction map of Epithelial Splicing Regulatory Protein 1 defines a post-transcriptional program that is essential for epithelial cell function"

### Sheet: MATS-curated
GeneID	geneSymbol	Exon size	deltaPSI	AbsdeltaPSI
ENSMUSG00000027575	Arfgap1	110	-0.282	0.282
ENSMUSG00000030766	Arhgap17	234	-0.382	0.382
ENSMUSG00000040964	Arhgef10l	15	0.882	0.882
ENSMUSG00000041977	Arhgef11	129	-0.739	0.739
ENSMUSG00000032570	Atp2c1	183	-0.339	0.339
ENSMUSG00000020566	Atp6v1c2	138	0.918	0.918
ENSMUSG00000020566	Atp6v1c2	30	0.459	0.459
ENSMUSG00000025372	Baiap2	48	0.228	0.228
ENSMUSG00000025162	Csnk1d	63	0.29	0.29
ENSMUSG00000034101	Ctnnd1	289	-0.516	0.516
ENSMUSG00000025558	Dock9	78	0.402	0.402
ENSMUSG00000036499	Eea1	126	0.522	0.522
ENSMUSG00000013787	Ehmt2	156	-0.247	0.247
ENSMUSG00000022995	Enah	63	0.393	0.393
ENSMUSG00000028906	Epb41	450	0.592	0.592
ENSMUSG00000025278	Flnb	72	0.791	0.791
ENSMUSG00000025278	Flnb	138	-0.371	0.371
ENSMUSG00000075415	Fnbp1	183	0.362	0.362
ENSMUSG00000034243	Golgb1	123	0.235	0.235
ENSMUSG00000024958	Gpr137	226	-0.266	0.266
ENSMUSG00000020656	Grhl1	77	0.759	0.759
ENSMUSG00000026983	Il1f5	126	-0.228	0.228
ENSMUSG00000037679	Inf2	57	0.256	0.256
ENSMUSG00000027111	Itga6	130	0.407	0.407
ENSMUSG00000030265	Kras	124	0.208	0.208
ENSMUSG00000039108	Lsm14b	78	-0.725	0.725
ENSMUSG00000001247	Lsr	147	-0.233	0.233
ENSMUSG00000028649	Macf1	18	0.383	0.383
ENSMUSG00000045095	Magi1	36	-0.634	0.634
ENSMUSG00000024150	Mcfd2	132	-0.205	0.205
ENSMUSG00000033174	Mgll	84	0.618	0.618
ENSMUSG00000090841	Myl6	45	0.375	0.375
ENSMUSG00000018417	Myo1b	87	-0.639	0.639
ENSMUSG00000033577	Myo6	27	0.572	0.572
ENSMUSG00000039585	Myo9a	213	0.647	0.647
ENSMUSG00000018736	Ndel1	35	0.304	0.304
ENSMUSG00000009073	Nf2	45	0.696	0.696
ENSMUSG00000029822	Osbpl3	93	-0.417	0.417
ENSMUSG00000040268	Plekha1	41	-0.52	0.52
ENSMUSG00000052609	Plekhg3	90	0.252	0.252
ENSMUSG00000037098	Rab11fip3	135	0.376	0.376
ENSMUSG00000026594	Ralgps2	78	0.599	0.599
ENSMUSG00000022568	Scrib	63	-0.755	0.755
ENSMUSG00000032122	Slc37a2	57	0.623	0.623
ENSMUSG00000025060	Slk	93	0.847	0.847
ENSMUSG00000025006	Sorbs1	168	0.354	0.354
ENSMUSG00000031158	Timm17b	100	-0.418	0.418
ENSMUSG00000040234	Tm7sf3	153	-0.207	0.207
ENSMUSG00000002496	Tsc2	129	0.454	0.454
ENSMUSG00000026670	Uap1	51	0.535	0.535
ENSMUSG00000032612	Usp4	141	-0.577	0.577
ENSMUSG00000029462	Vps29	12	-0.299	0.299
ENSMUSG00000027291	Vps39	33	0.449	0.449
ENSMUSG00000035248	Zcchc6	65	0.484	0.484
Redundant exon events
ENSMUSG00000026670	Uap1	48	0.515	0.515
ENSMUSG00000040268	Plekha1	71	-0.38	0.38	Same exon as 51 nt exon but using different 3' ss
ENSMUSG00000040268	Plekha1	148	-0.293	0.293	Same exon as 41 nt exon but different 5' ss
ENSMUSG00000034101	Ctnnd1	180	-0.429	0.429	Same exon as 41 nt exon but different 5' ss
					Same exon as 289 nt exon but different 3' ss
Total 54 non redundant events
Removed from rMATS SE list
Esrp1 floxed exons
CD44 as very complex and not single exon
Fgfr1 as is MXE
redundant Zcchc6
Tead1 because actually MXE

### Sheet: Majiq curated
gene_id	gene_name	exon_size	exp_esrp-con_esrp_median_dpsi	ABS dPSI
ENSMUSG00000040407.18	Akap9	141	-0.27	0.27
ENSMUSG00000027575.19	Arfgap1	110	-0.262	0.262
ENSMUSG00000030766.15	Arhgap17	234	-0.438	0.438
ENSMUSG00000040964.16	Arhgef10l	15	0.892	0.892
ENSMUSG00000041977.18	Arhgef11	129	-0.724	0.724
ENSMUSG00000062949.13	Atp11c	105	0.384	0.384
ENSMUSG00000032570.17	Atp2c1	183	-0.293	0.293
ENSMUSG00000020566.19	Atp6v1c2	138	0.854	0.854
ENSMUSG00000020566.19	Atp6v1c2	30	0.52	0.52
ENSMUSG00000017167.6	Cntnap1	172	-0.372	0.372
ENSMUSG00000040690.15	Col16a1	48	-0.438	0.438
ENSMUSG00000040690.15	Col16a1	45	0.211	0.211
ENSMUSG00000025162.18	Csnk1d	63	0.428	0.428
ENSMUSG00000034101.14	Ctnnd1	289	-0.466	0.466
ENSMUSG00000025558.19	Dock9	78	0.318	0.318
ENSMUSG00000039990.16	Edrf1	102	0.268	0.268
ENSMUSG00000036499.9	Eea1	126	0.495	0.495
ENSMUSG00000022995.16	Enah	63	0.413	0.413
ENSMUSG00000028906.17	Epb41	450	0.603	0.603
ENSMUSG00000047115.15	Fam221a	83	0.397	0.397
ENSMUSG00000052934.14	Fbxo31	87	0.227	0.227
ENSMUSG00000025278.9	Flnb	72	0.77	0.77
ENSMUSG00000025278.9	Flnb	138	-0.341	0.341
ENSMUSG00000034243.17	Golgb1	123	0.291	0.291
ENSMUSG00000020656.16	Grhl1	77	0.743	0.743
ENSMUSG00000037679.9	Inf2	57	0.254	0.254
ENSMUSG00000027111.16	Itga6	130	0.335	0.335
ENSMUSG00000021375.11	Kif13a	105	0.258	0.258
ENSMUSG00000032497.18	Lrrfip2	72	0.26	0.26
ENSMUSG00000039108.14	Lsm14b	78	-0.813	0.813
ENSMUSG00000001247.16	Lsr	147	-0.252	0.252
ENSMUSG00000025227.14	Mfsd13a	172	-0.228	0.228
ENSMUSG00000033174.17	Mgll	84	0.723	0.723
ENSMUSG00000090841.2	Myl6	45	0.343	0.343
ENSMUSG00000000631.20	Myo18a	12	0.371	0.371
ENSMUSG00000018417.14	Myo1b	87	-0.692	0.692
ENSMUSG00000018417.14	Myo1b	87	-0.668	0.668
ENSMUSG00000033577.18	Myo6	27	0.514	0.514
ENSMUSG00000039585.15	Myo9a	213	0.674	0.674
ENSMUSG00000056724.15	Nbeal2	81	0.419	0.419
ENSMUSG00000009073.16	Nf2	45	0.602	0.602
ENSMUSG00000029822.15	Osbpl3	93	-0.418	0.418
ENSMUSG00000021223.13	Papln	66	0.455	0.455
ENSMUSG00000043257.15	Pigv	1122	-0.293	0.293
ENSMUSG00000040268.17	Plekha1	41	-0.587	0.587
ENSMUSG00000026594.14	Ralgps2	78	0.588	0.588
ENSMUSG00000047098.18	Rnf31	379	-0.219	0.219
ENSMUSG00000022568.17	Scrib	63	-0.796	0.796
ENSMUSG00000036087.18	Slain2	78	0.252	0.252
ENSMUSG00000032122.15	Slc37a2	57	0.51	0.51
ENSMUSG00000025060.15	Slk	93	0.878	0.878
ENSMUSG00000025006.17	Sorbs1	168	0.229	0.229
ENSMUSG00000003992.15	Ssbp2	90	0.288	0.288
ENSMUSG00000031158.11	Timm17b	100	-0.471	0.471
ENSMUSG00000002496.10	Tsc2	129	0.253	0.253
ENSMUSG00000026670.15	Uap1	51	0.506	0.506
ENSMUSG00000036908.17	Unc93b1	274	-0.261	0.261
ENSMUSG00000032612.14	Usp4	141	-0.542	0.542
ENSMUSG00000027291.15	Vps39	33	0.577	0.577
Redundant exon events
ENSMUSG00000025278.9	Flnb	39	0.77	0.77	Same exon as 72 nt exon, but using different 5' ss
Total 59 non redundant events

### Sheet: Overlap CLIP
GeneID	geneSymbol	Exon size	deltaPSI rMATS	AbsdeltaPSI	PureCLIP	Piranha Peak
ENSMUSG00000020566	Atp6v1c2	138	0.918	0.918	Y	Y
ENSMUSG00000040964	Arhgef10l	15	0.882	0.882	Y	Y
ENSMUSG00000025060	Slk	93	0.847	0.847	N	N
ENSMUSG00000025278	Flnb	72	0.791	0.791	N	Y
ENSMUSG00000020656	Grhl1	77	0.759	0.759	Y	Y
ENSMUSG00000022568	Scrib	63	-0.755	0.755	N	Y
ENSMUSG00000041977	Arhgef11	129	-0.739	0.739	Y	Y
ENSMUSG00000039108	Lsm14b	78	-0.725	0.725	Y	Y
ENSMUSG00000009073	Nf2	45	0.696	0.696	Y	Y
ENSMUSG00000039585	Myo9a	213	0.647	0.647	Y	Y
ENSMUSG00000018417	Myo1b	87	-0.639	0.639	N	Y
ENSMUSG00000032122	Slc37a2	57	0.623	0.623	Y	Y
ENSMUSG00000033174	Mgll	84	0.618	0.618	N	N
ENSMUSG00000026594	Ralgps2	78	0.599	0.599	Y	Y
ENSMUSG00000028906	Epb41	450	0.592	0.592	Y	Y
ENSMUSG00000032612	Usp4	141	-0.577	0.577	N	N
ENSMUSG00000033577	Myo6	27	0.572	0.572	Y	Y
ENSMUSG00000026670	Uap1	51	0.535	0.535	Y	Y
ENSMUSG00000036499	Eea1	126	0.522	0.522	Y	Y
ENSMUSG00000040268	Plekha1	41	-0.52	0.52	Y	Y
ENSMUSG00000034101	Ctnnd1	289	-0.516	0.516	Y	Y
ENSMUSG00000020566	Atp6v1c2	30	0.459	0.459	N	Y
ENSMUSG00000002496	Tsc2	129	0.454	0.454	N	N
ENSMUSG00000027291	Vps39	33	0.449	0.449	N	N
ENSMUSG00000031158	Timm17b	100	-0.418	0.418	Y	Y
ENSMUSG00000029822	Osbpl3	93	-0.417	0.417	N	N
ENSMUSG00000027111	Itga6	130	0.407	0.407	N	Y
ENSMUSG00000025558	Dock9	78	0.402	0.402	N	N
ENSMUSG00000022995	Enah	63	0.393	0.393	Y	Y
ENSMUSG00000030766	Arhgap17	234	-0.382	0.382	N	N
ENSMUSG00000090841	Myl6	45	0.375	0.375	Y	Y
ENSMUSG00000025278	Flnb	138	-0.371	0.371	Y	Y
ENSMUSG00000025006	Sorbs1	168	0.354	0.354	N	Y
ENSMUSG00000032570	Atp2c1	183	-0.339	0.339	Y	Y
ENSMUSG00000025162	Csnk1d	63	0.29	0.29	Y	Y
ENSMUSG00000027575	Arfgap1	110	-0.282	0.282	N	N
ENSMUSG00000037679	Inf2	57	0.256	0.256	N	Y
ENSMUSG00000034243	Golgb1	123	0.235	0.235	N	N
ENSMUSG00000001247	Lsr	147	-0.233	0.233	N	Y
				Total	CLIP
				39	29	0.74359

### Sheet: Majiq LSV for SE
module_id	gene_id	gene_name	seqid	strand	lsv_id	event_id	complex	denovo	reference_exon_coord	spliced_with	spliced_with_coord	junction_name	junction_coord	event_size	event_non_changing	event_changing	junction_changing	con_esrp_median_psi	exp_esrp_median_psi	exp_esrp-con_esrp_median_dpsi	ABS dPSI	exp_esrp-con_esrp_probability_changing	exp_esrp-con_esrp_probability_non_changing
ENSMUSG00000040407.18_1	ENSMUSG00000040407.18	Akap9	5	+	ENSMUSG00000040407.18:s:4003561-4003782	ENSMUSG00000040407.18_1_CE_1	FALSE	TRUE	4003561-4003782	C2	4005410-4005513	C1_C2	4003782-4005410	141	FALSE	TRUE	TRUE	0.893	0.614	-0.27	0.27	1	0
ENSMUSG00000027575.19_1	ENSMUSG00000027575.19	Arfgap1	2	+	ENSMUSG00000027575.19:s:180971014-180971114	ENSMUSG00000027575.19_1_CE_1	FALSE	FALSE	180971014-180971114	C2	180971984-180972155	C1_C2	180971114-180971984	110	FALSE	TRUE	TRUE	0.285	0.02	-0.262	0.262	1	0
ENSMUSG00000030766.15_1	ENSMUSG00000030766.15	Arhgap17	7	-	ENSMUSG00000030766.15:t:123292036-123292205	ENSMUSG00000030766.15_1_CE_1	TRUE	FALSE	123292036-123292205	C1	123296410-123296590	C2_C1	123292205-123296410	234	FALSE	TRUE	TRUE	0.745	0.314	-0.438	0.438	1	0
ENSMUSG00000040964.16_1	ENSMUSG00000040964.16	Arhgef10l	4	-	ENSMUSG00000040964.16:s:140570257-140570402	ENSMUSG00000040964.16_1_CE_1	FALSE	FALSE	140570257-140570402	C2	140568309-140568520	C1_C2	140568520-140570257	15	FALSE	TRUE	TRUE	0.106	0.994	0.892	0.892	1	0
ENSMUSG00000041977.18_1	ENSMUSG00000041977.18	Arhgef11	3	+	ENSMUSG00000041977.18:t:87735345-87735571	ENSMUSG00000041977.18_1_CE_1	FALSE	TRUE	87735345-87735571	C1	87733148-87733504	C2_C1	87733504-87735345	129	FALSE	TRUE	TRUE	0.838	0.127	-0.724	0.724	1	0
ENSMUSG00000062949.13_1	ENSMUSG00000062949.13	Atp11c	X	-	ENSMUSG00000062949.13:s:60235461-60236710	ENSMUSG00000062949.13_1_CE_1	FALSE	FALSE	60236557-60236710	C2	60223290-60225793	C1_C2	60225793-60236557	105	FALSE	TRUE	TRUE	0.218	0.599	0.384	0.384	1	0
ENSMUSG00000032570.17_1	ENSMUSG00000032570.17	Atp2c1	9	-	ENSMUSG00000032570.17:s:105494893-105495133	ENSMUSG00000032570.17_1_CE_1	FALSE	FALSE	105494893-105495133	C2	105469107-105470147	C1_C2	105470147-105494893	183	FALSE	TRUE	TRUE	0.471	0.175	-0.293	0.293	1	0
ENSMUSG00000020566.19_2	ENSMUSG00000020566.19	Atp6v1c2	12	-	ENSMUSG00000020566.19:s:17291429-17291522	ENSMUSG00000020566.19_2_CE_1	FALSE	FALSE	17291429-17291522	C2	17288083-17288180	C1_C2	17288180-17291429	138	FALSE	TRUE	TRUE	0.011	0.853	0.854	0.854	1	0
ENSMUSG00000020566.19_1	ENSMUSG00000020566.19	Atp6v1c2	12	-	ENSMUSG00000020566.19:s:17308272-17308413	ENSMUSG00000020566.19_1_CE_1	FALSE	FALSE	17308272-17308413	C2	17301121-17301215	C1_C2	17301215-17308272	30	FALSE	TRUE	TRUE	0.224	0.743	0.52	0.52	1	0
ENSMUSG00000017167.6_1	ENSMUSG00000017167.6	Cntnap1	11	+	ENSMUSG00000017167.6:t:101182203-101182309	ENSMUSG00000017167.6_1_CE_1	FALSE	TRUE	101182203-101182309	C1	101181232-101181381	C2_C1	101181381-101182203	172	FALSE	TRUE	TRUE	0.416	0.044	-0.372	0.372	1	0
ENSMUSG00000040690.15_1	ENSMUSG00000040690.15	Col16a1	4	+	ENSMUSG00000040690.15:s:130072826-130072885	ENSMUSG00000040690.15_1_CE_1	FALSE	FALSE	130072826-130072885	C2	130073240-130073293	C1_C2	130072885-130073240	48	FALSE	TRUE	TRUE	0.767	0.337	-0.438	0.438	1	0
ENSMUSG00000040690.15_2	ENSMUSG00000040690.15	Col16a1	4	+	ENSMUSG00000040690.15:t:130083122-130083175	ENSMUSG00000040690.15_2_CE_1	FALSE	FALSE	130083122-130083175	C1	130080576-130080620	C2_C1	130080620-130083122	45	FALSE	TRUE	TRUE	0.045	0.257	0.211	0.211	0.992	0
ENSMUSG00000025162.18_1	ENSMUSG00000025162.18	Csnk1d	11	-	ENSMUSG00000025162.18:s:120967995-120968378	ENSMUSG00000025162.18_1_CE_1	FALSE	FALSE	120967995-120968378	C2	120961749-120963906	C1_C2	120963906-120967995	63	FALSE	TRUE	TRUE	0.118	0.539	0.428	0.428	1	0
ENSMUSG00000034101.14_1	ENSMUSG00000034101.14	Ctnnd1	2	-	ENSMUSG00000034101.14:s:84650321-84650765	ENSMUSG00000034101.14_1_CE_1	TRUE	FALSE	84650406-84650765	C2	84622011-84622082	C1_C2	84622082-84650406	289	FALSE	TRUE	TRUE	0.58	0.117	-0.466	0.466	1	0
ENSMUSG00000025558.19_2	ENSMUSG00000025558.19	Dock9	14	-	ENSMUSG00000025558.19:t:121575913-121576019	ENSMUSG00000025558.19_2_CE_1	FALSE	FALSE	121575913-121576019	C1	121578155-121578212	C2_C1	121576019-121578155	78	FALSE	TRUE	TRUE	0.373	0.684	0.318	0.318	1	0
ENSMUSG00000039990.16_1	ENSMUSG00000039990.16	Edrf1	7	+	ENSMUSG00000039990.16:t:133647345-133647466	ENSMUSG00000039990.16_1_CE_1	FALSE	FALSE	133647345-133647466	C1	133643993-133644149	C2_C1	133644149-133647345	102	FALSE	TRUE	TRUE	0.12	0.397	0.268	0.268	0.998	0
ENSMUSG00000036499.9_1	ENSMUSG00000036499.9	Eea1	10	+	ENSMUSG00000036499.9:t:95989562-95989689	ENSMUSG00000036499.9_1_CE_1	FALSE	FALSE	95989562-95989689	C1	95973986-95974078	C2_C1	95974078-95989562	126	FALSE	TRUE	TRUE	0.311	0.796	0.495	0.495	1	0
ENSMUSG00000022995.16_1	ENSMUSG00000022995.16	Enah	1	-	ENSMUSG00000022995.16:s:181913307-181913373	ENSMUSG00000022995.16_1_CE_1	FALSE	FALSE	181913307-181913373	C2	181908298-181908376	C1_C2	181908376-181913307	63	FALSE	TRUE	TRUE	0.539	0.948	0.413	0.413	1	0
ENSMUSG00000028906.17_2	ENSMUSG00000028906.17	Epb41	4	-	ENSMUSG00000028906.17:s:131957620-131957819	ENSMUSG00000028906.17_2_CE_1	TRUE	FALSE	131957643-131957819	C2	131935739-131935867	C1_C2	131935867-131957643	450	FALSE	TRUE	TRUE	0.336	0.917	0.603	0.603	1	0
ENSMUSG00000047115.15_1	ENSMUSG00000047115.15	Fam221a	6	+	ENSMUSG00000047115.15:s:49382963-49383079	ENSMUSG00000047115.15_1_CE_1	FALSE	FALSE	49382963-49383079	C2	49388817-49390539	C1_C2	49383079-49388817	83	FALSE	TRUE	TRUE	0.262	0.652	0.397	0.397	1	0
ENSMUSG00000052934.14_1	ENSMUSG00000052934.14	Fbxo31	8	-	ENSMUSG00000052934.14:s:121566275-121566346	ENSMUSG00000052934.14_1_CE_1	FALSE	FALSE	121566275-121566346	C2	121560386-121560462	C1_C2	121560462-121566275	87	FALSE	TRUE	TRUE	0.726	0.949	0.227	0.227	1	0
ENSMUSG00000025278.9_1	ENSMUSG00000025278.9	Flnb	14	+	ENSMUSG00000025278.9:t:7923455-7923557	ENSMUSG00000025278.9_1_CE_2	TRUE	TRUE	7923455-7923557	C1	7919110-7919357	C2_C1	7919357-7923455	72	FALSE	TRUE	TRUE	0.174	0.928	0.77	0.77	1	0
ENSMUSG00000025278.9_1	ENSMUSG00000025278.9	Flnb	14	+	ENSMUSG00000025278.9:t:7923455-7923557	ENSMUSG00000025278.9_1_CE_1	TRUE	TRUE	7923455-7923557	C1	7919110-7919357	C2_C1	7919357-7923455	39	FALSE	TRUE	TRUE	0.174	0.928	0.77	0.77	1	0	Same exon but using different 5' ss
ENSMUSG00000025278.9_2	ENSMUSG00000025278.9	Flnb	14	+	ENSMUSG00000025278.9:t:7935934-7936049	ENSMUSG00000025278.9_2_CE_1	FALSE	TRUE	7935934-7936049	C1	7933714-7933980	C2_C1	7933980-7935934	138	FALSE	TRUE	TRUE	0.364	0.02	-0.341	0.341	1	0	different silenced exon
ENSMUSG00000034243.17_1	ENSMUSG00000034243.17	Golgb1	16	+	ENSMUSG00000034243.17:s:36891367-36891492	ENSMUSG00000034243.17_1_CE_1	FALSE	FALSE	36891367-36891492	C2	36894831-36894944	C1_C2	36891492-36894831	123	FALSE	TRUE	TRUE	0.563	0.851	0.291	0.291	1	0
ENSMUSG00000020656.16_1	ENSMUSG00000020656.16	Grhl1	12	+	ENSMUSG00000020656.16:t:24584305-24584461	ENSMUSG00000020656.16_1_CE_1	FALSE	TRUE	24584305-24584461	C1	24581328-24581718	C2_C1	24581718-24584305	77	FALSE	TRUE	TRUE	0.01	0.749	0.743	0.743	1	0
ENSMUSG00000037679.9_1	ENSMUSG00000037679.9	Inf2	12	+	ENSMUSG00000037679.9:t:112614895-112615557	ENSMUSG00000037679.9_1_CE_1	TRUE	FALSE	112614895-112615557	C1	112611410-112612036	C2_C1	112612036-112614895	57	FALSE	TRUE	TRUE	0.004	0.277	0.254	0.254	1	0
ENSMUSG00000027111.16_1	ENSMUSG00000027111.16	Itga6	2	+	ENSMUSG00000027111.16:s:71849381-71849506	ENSMUSG00000027111.16_1_CE_1	FALSE	FALSE	71849381-71849506	C2	71855854-71858416	C1_C2	71849506-71855854	130	FALSE	TRUE	TRUE	0.075	0.405	0.335	0.335	1	0
ENSMUSG00000021375.11_2	ENSMUSG00000021375.11	Kif13a	13	-	ENSMUSG00000021375.11:t:46752081-46752872	ENSMUSG00000021375.11_2_CE_1	FALSE	FALSE	46752081-46752872	C1	46761273-46761424	C2_C1	46752872-46761273	105	FALSE	TRUE	TRUE	0.297	0.573	0.258	0.258	0.995	0
ENSMUSG00000032497.18_1	ENSMUSG00000032497.18	Lrrfip2	9	+	ENSMUSG00000032497.18:t:111199454-111199835	ENSMUSG00000032497.18_1_CE_1	FALSE	FALSE	111199665-111199835	C1	111190168-111190284	C2_C1	111190284-111199665	72	FALSE	TRUE	TRUE	0.067	0.335	0.26	0.26	1	0
ENSMUSG00000039108.14_1	ENSMUSG00000039108.14	Lsm14b	2	+	ENSMUSG00000039108.14:t:180032061-180032222	ENSMUSG00000039108.14_1_CE_1	FALSE	FALSE	180032061-180032222	C1	180031361-180031528	C2_C1	180031528-180032061	78	FALSE	TRUE	TRUE	0.906	0.116	-0.813	0.813	1	0
ENSMUSG00000001247.16_1	ENSMUSG00000001247.16	Lsr	7	-	ENSMUSG00000001247.16:s:30965969-30966088	ENSMUSG00000001247.16_1_CE_1	FALSE	FALSE	30965969-30966088	C2	30959153-30959314	C1_C2	30959314-30965969	147	FALSE	TRUE	TRUE	0.37	0.131	-0.252	0.252	1	0
ENSMUSG00000025227.14_1	ENSMUSG00000025227.14	Mfsd13a	19	+	ENSMUSG00000025227.14:s:46369237-46369333	ENSMUSG00000025227.14_1_CE_1	FALSE	FALSE	46369237-46369333	C2	46372182-46372375	C1_C2	46369333-46372182	172	FALSE	TRUE	TRUE	0.554	0.323	-0.228	0.228	0.996	0
ENSMUSG00000033174.17_1	ENSMUSG00000033174.17	Mgll	6	+	ENSMUSG00000033174.17:s:88809336-88809446	ENSMUSG00000033174.17_1_CE_1	FALSE	FALSE	88809336-88809446	C2	88818574-88818663	C1_C2	88809446-88818574	84	FALSE	TRUE	TRUE	0.252	0.956	0.723	0.723	1	0
ENSMUSG00000090841.2_1	ENSMUSG00000090841.2	Myl6	10	-	ENSMUSG00000090841.2:s:128491865-128492136	ENSMUSG00000090841.2_1_CE_1	TRUE	FALSE	128492059-128492136	C2	128490860-128491033	C1_C2	128491033-128492059	45	FALSE	TRUE	TRUE	0.463	0.798	0.343	0.343	1	0
ENSMUSG00000000631.20_1	ENSMUSG00000000631.20	Myo18a	11	+	ENSMUSG00000000631.20:t:77823276-77823446	ENSMUSG00000000631.20_1_CE_1	TRUE	FALSE	77823276-77823446	C1	77821042-77821186	C2_C1	77821186-77823276	12	FALSE	TRUE	TRUE	0.568	0.934	0.371	0.371	1	0
ENSMUSG00000018417.14_1	ENSMUSG00000018417.14	Myo1b	1	-	ENSMUSG00000018417.14:t:51763890-51764470	ENSMUSG00000018417.14_1_CE_1	FALSE	FALSE	51763890-51763964	C1	51769004-51769090	C2_C1	51763964-51769004	87	FALSE	TRUE	TRUE	0.832	0.153	-0.692	0.692	1	0
ENSMUSG00000018417.14_1	ENSMUSG00000018417.14	Myo1b	1	-	ENSMUSG00000018417.14:s:51769004-51769090	ENSMUSG00000018417.14_1_CE_1	FALSE	FALSE	51769004-51769090	C2	51763890-51763964	C1_C2	51763964-51769004	87	FALSE	TRUE	TRUE	0.784	0.134	-0.668	0.668	1	0
ENSMUSG00000033577.18_1	ENSMUSG00000033577.18	Myo6	9	+	ENSMUSG00000033577.18:s:80300535-80300666	ENSMUSG00000033577.18_1_CE_1	TRUE	FALSE	80300535-80300666	C2	80306960-80307178	C1_C2	80300666-80306960	27	FALSE	TRUE	TRUE	0.252	0.754	0.514	0.514	1	0
ENSMUSG00000039585.15_1	ENSMUSG00000039585.15	Myo9a	9	+	ENSMUSG00000039585.15:s:59874602-59874683	ENSMUSG00000039585.15_1_CE_2	TRUE	FALSE	59874602-59874683	C2	59884480-59884592	C1_C2	59874683-59884480	213	FALSE	TRUE	TRUE	0.184	0.839	0.674	0.674	1	0
ENSMUSG00000056724.15_1	ENSMUSG00000056724.15	Nbeal2	9	-	ENSMUSG00000056724.15:s:110641771-110641877	ENSMUSG00000056724.15_1_CE_1	FALSE	FALSE	110641771-110641877	C2	110639780-110639863	C1_C2	110639863-110641771	81	FALSE	TRUE	TRUE	0.389	0.8	0.419	0.419	1	0
ENSMUSG00000009073.16_1	ENSMUSG00000009073.16	Nf2	11	-	ENSMUSG00000009073.16:t:4765845-4768273	ENSMUSG00000009073.16_1_CE_1	FALSE	FALSE	4765845-4768273	C1	4782187-4782352	C2_C1	4768273-4782187	45	FALSE	TRUE	TRUE	0.143	0.725	0.602	0.602	1	0
ENSMUSG00000029822.15_1	ENSMUSG00000029822.15	Osbpl3	6	-	ENSMUSG00000029822.15:s:50346328-50346431	ENSMUSG00000029822.15_1_CE_1	FALSE	FALSE	50346328-50346431	C2	50344874-50345030	C1_C2	50345030-50346328	93	FALSE	TRUE	TRUE	0.743	0.329	-0.418	0.418	1	0
ENSMUSG00000021223.13_1	ENSMUSG00000021223.13	Papln	12	+	ENSMUSG00000021223.13:s:83775343-83775469	ENSMUSG00000021223.13_1_CE_1	FALSE	FALSE	83775343-83775469	C2	83776354-83776561	C1_C2	83775469-83776354	66	FALSE	TRUE	TRUE	0.458	0.904	0.455	0.455	1	0
ENSMUSG00000043257.15_1	ENSMUSG00000043257.15	Pigv	4	-	ENSMUSG00000043257.15:s:133669738-133669860	ENSMUSG00000043257.15_1_CE_1	TRUE	FALSE	133669738-133669860	A	133664658-133665779	C1_A	133665779-133669738	1122	FALSE	TRUE	TRUE	0.686	0.388	-0.293	0.293	1	0
ENSMUSG00000040268.17_1	ENSMUSG00000040268.17	Plekha1	7	+	ENSMUSG00000040268.17:t:130910832-130913312	ENSMUSG00000040268.17_1_CE_1	TRUE	FALSE	130910832-130913312	C1	130908336-130908425	C2_C1	130908425-130910832	41	FALSE	TRUE	TRUE	0.799	0.228	-0.587	0.587	1	0
ENSMUSG00000026594.14_1	ENSMUSG00000026594.14	Ralgps2	1	-	ENSMUSG00000026594.14:s:156823991-156824045	ENSMUSG00000026594.14_1_CE_1	FALSE	FALSE	156823991-156824045	C2	156818877-156819918	C1_C2	156819918-156823991	78	FALSE	TRUE	TRUE	0.21	0.787	0.588	0.588	1	0
ENSMUSG00000047098.18_1	ENSMUSG00000047098.18	Rnf31	14	+	ENSMUSG00000047098.18:s:55594295-55594472	ENSMUSG00000047098.18_1_CE_1	FALSE	TRUE	55594295-55594472	C2	55595470-55595760	C1_C2	55594472-55595470	379	FALSE	TRUE	TRUE	0.256	0.035	-0.219	0.219	0.997	0
ENSMUSG00000022568.17_1	ENSMUSG00000022568.17	Scrib	15	-	ENSMUSG00000022568.17:t:76061134-76061223	ENSMUSG00000022568.17_1_CE_1	FALSE	FALSE	76061134-76061223	C1	76062670-76063047	C2_C1	76061223-76062670	63	FALSE	TRUE	TRUE	0.856	0.087	-0.796	0.796	1	0
ENSMUSG00000036087.18_1	ENSMUSG00000036087.18	Slain2	5	+	ENSMUSG00000036087.18:t:72974531-72974846	ENSMUSG00000036087.18_1_CE_1	FALSE	FALSE	72974531-72974846	C1	72958149-72958286	C2_C1	72958286-72974531	78	FALSE	TRUE	TRUE	0.209	0.461	0.252	0.252	1	0
ENSMUSG00000032122.15_1	ENSMUSG00000032122.15	Slc37a2	9	-	ENSMUSG00000032122.15:t:37227585-37231656	ENSMUSG00000032122.15_1_CE_1	TRUE	FALSE	37227585-37231656	C1	37233310-37233374	C2_C1	37231656-37233310	57	FALSE	TRUE	TRUE	0.232	0.726	0.51	0.51	1	0
ENSMUSG00000025060.15_1	ENSMUSG00000025060.15	Slk	19	+	ENSMUSG00000025060.15:s:47625305-47625854	ENSMUSG00000025060.15_1_CE_1	TRUE	FALSE	47625305-47625484	C2	47635469-47635598	C1_C2	47625484-47635469	93	FALSE	TRUE	TRUE	0.08	0.943	0.878	0.878	1	0
ENSMUSG00000025006.17_2	ENSMUSG00000025006.17	Sorbs1	19	-	ENSMUSG00000025006.17:t:40318022-40318068	ENSMUSG00000025006.17_2_CE_1	FALSE	FALSE	40318022-40318068	C1	40324747-40324832	C2_C1	40318068-40324747	168	FALSE	TRUE	TRUE	0.043	0.269	0.229	0.229	0.999	0
ENSMUSG00000003992.15_1	ENSMUSG00000003992.15	Ssbp2	13	+	ENSMUSG00000003992.15:t:91664118-91664177	ENSMUSG00000003992.15_1_CE_1	FALSE	FALSE	91664118-91664177	C1	91564610-91564694	C2_C1	91564694-91664118	90	FALSE	TRUE	TRUE	0.245	0.529	0.288	0.288	1	0
ENSMUSG00000031158.11_1	ENSMUSG00000031158.11	Timm17b	X	+	ENSMUSG00000031158.11:t:7903673-7903736	ENSMUSG00000031158.11_1_CE_1	FALSE	TRUE	7903673-7903736	C1	7899357-7899469	C2_C1	7899469-7903673	100	FALSE	TRUE	TRUE	0.497	0.046	-0.471	0.471	1	0
ENSMUSG00000040234.16_1	ENSMUSG00000040234.16	Tm7sf3	6	-	ENSMUSG00000040234.16:s:146610874-146610954	ENSMUSG00000040234.16_1_CE_1	FALSE	TRUE	146610874-146610954	C2	146607579-146607676	C1_C2	146607676-146610874	153	FALSE	TRUE	TRUE	0.218	0.006	-0.195	0.195	0.999	0
ENSMUSG00000002496.10_1	ENSMUSG00000002496.10	Tsc2	17	-	ENSMUSG00000002496.10:t:24604828-24605550	ENSMUSG00000002496.10_1_CE_1	TRUE	FALSE	24604828-24604992	C1	24607437-24607531	C2_C1	24604992-24607437	129	FALSE	TRUE	TRUE	0.105	0.362	0.253	0.253	1	0
ENSMUSG00000026670.15_1	ENSMUSG00000026670.15	Uap1	1	-	ENSMUSG00000026670.15:s:170149271-170149459	ENSMUSG00000026670.15_1_CE_2	TRUE	FALSE	170149271-170149459	C2	170143397-170143463	C1_C2	170143463-170149271	51	FALSE	TRUE	TRUE	0.281	0.776	0.506	0.506	1	0
ENSMUSG00000036908.17_1	ENSMUSG00000036908.17	Unc93b1	19	+	ENSMUSG00000036908.17:s:3943529-3943711	ENSMUSG00000036908.17_1_CE_1	FALSE	FALSE	3943529-3943711	C2	3947007-3947125	C1_C2	3943711-3947007	274	FALSE	TRUE	TRUE	0.355	0.077	-0.261	0.261	0.985	0
ENSMUSG00000032612.14_1	ENSMUSG00000032612.14	Usp4	9	+	ENSMUSG00000032612.14:s:108362837-108362898	ENSMUSG00000032612.14_1_CE_1	FALSE	FALSE	108362837-108362898	C2	108366761-108366878	C1_C2	108362898-108366761	141	FALSE	TRUE	TRUE	0.612	0.084	-0.542	0.542	1	0
ENSMUSG00000027291.15_1	ENSMUSG00000027291.15	Vps39	2	-	ENSMUSG00000027291.15:s:120350164-120350229	ENSMUSG00000027291.15_1_CE_1	FALSE	FALSE	120350164-120350229	C2	120346328-120346392	C1_C2	120346392-120350164	33	FALSE	TRUE	TRUE	0.218	0.783	0.577	0.577	1	0
