## Supplemental Table 6 for "The Global Protein-RNA Interaction map of Epithelial Splicing Regulatory Protein 1 defines a post-transcriptional program that is essential for epithelial cell function"

### Sheet: RT-PCR Primers
Name	Forward Primer	Reverse Primer
Arhgef10l	AGGAGCGCAGGGTCTTC	GATTGTCTTTGTCGTAGGTG
Arhgef11	TCAAGCTCAGAACCAGCAGGAAGT	TGCTCGATGGTGTGGAAGATCACA
Atp6v1c2	TGTCCGGGAATTTTACTATGATGA	AGGTGCCGGAAGACAGAGTTGAGC
Cntnap1	ATGCTTAGCGAAGGGCAAGT	TGGTTCGTGGCAGGTAACTC
Ctnnd1	ACCTCGCTGGATTTGTCTTTCTCA	GCCCCCATTGCCATTCTTG
Eea1	CGGCGGCGGCGGTGACG	TGAACGGCCTGATAGTGCTTGAAA
Enah	GCTGGGCGTGGGAATGGACCTCTT	TTGCCAGCTCTTTTCTCATCTCAT
Epb4.1	TTAACATCAACGGGCAAGTC	ATATCGGCATCTCCTGTGA
Flnb	GGCGAGGAGGTGGGCTTTGTAG	CCTGACGGCAAATGGAATCACCAA
Gpr137	GAAGCGTCGGCCAGAGATGAGC	CCGGAAGAAGCCCACCAGCAATGT
Grhl1	ACGGCTTTGCTGTGGGAATC	ACCTCTGTTTGGCCGTGTGCT
Itga6	CTGTTCTTGCCGGGATTCTGATGC	GGGGGCTTTGGGTAGTGTGAGG
Kras	AGTAGACACGAAACAGGCTCAGG	TTCTTCTTCTTCTTCCCATCTTTG
Lsm14b	CCTCGGCGACACAGCTCAATGGT	ATCACAGCTGGGTCCTTCTCTTCC
Mgll	GCGGTGCCATCTCCATCCTAG	TGCGCCCCAAGGTCATATTTG
Myo1b	AAGCGGTACCAGCAGATAAAGAGT	AGTCGAATCCAAGAACAGGTAAGG
Myo6	CGCGCTCCCAAGTCGGTTAC	AGGGCGGATGAAGGGGATGC
Nbeal2	TATCCCCATGATGCTGGCGT	TTGAGCAATTCCTGCAACAGC
Nf2	TGACTTCAAGGATACGGACAT	CAAACAAGCCAGCCCTCTACT
Papln	CCGCCTGGTATTCTGCACTATTGA	CCCAGGGCTCCACGCTCCAGACT
Plekha1	CTGATAGCCCTGAAGAGATGC	GCTGCGAGAGGCTGGGGAATGTGA
Scrib	ATCCGCAAAGACACGCCCCACTAC	AGCCTTTTCCCCCTGCGATACTGA
Slc37a2	GTCTTGGCTTGCTTGCTCCTCTG	GGTGGCCCATGTTGCTCTTCC
Slk	AGAACAAGAGCACACTAACC	TGTCTCTGCATGAAATACTGA
Timm17b	TCTGGCGCCATGGAGGAGTA	GGTCTTCTTTGCCCCGTAGC
Uap1	CCCGCTCAAGAATGCAGACAGTCA	CCAAAACAACGGCTCCCTATGTGG
Plekha1	CTGATAGCCCTGAAGAGATGC	GCTGCGAGAGGCTGGGGAATGTGA

### Sheet: qPCR Primers
Name	Forward Primer	Reverse Primer	Source
Ctnnd1 (Pan)	GTGGAAACCTACACCGAGGAG	CGTCTAGTGGTCCCATCATCTG	Harvard Primer Bank, 28302229a1
b-Actin	GGCTGTATTCCCCTCCATCG	CCAGTTGGTAACAATGCCATGT	Harvard Primer Bank - 6671509a1
Esrp1qPCR F	CCGGAGGGACATCCAATGAG	CAAAAGCATCTCCGGTTGGC	This study

### Sheet: Plasmids
Cloning Primers
Name	Sequence
Ctnnd1 UTR F - NotIXhoINheI	ggcc gcggccgctcgagctagc GCCACTCTACCTGCTCCATA
Ctnnd1 UTR no PAS R	gc GGCCGGCCAATTGTTAACGCGGCCGCTATATAAAAAACTCATTTGTTTTTAAAAGC
Gapdh UTR before PAS F-XhoI	ggccCTCGAG GAAACCCTGGACCACCCACC
Gapdh UTR before PAS R-NotI	ggccGCGGCCGC GATGGTATTCAAGAGAGTAGGGAGGG
Plasmids
Name	Source
pIBX mCherry	Yang and Carstens, 2017
pIBX -CFFB -Esrp1 2A+	Yang and Carstens, 2017
pIBX -CFFB -Esrp1 3A+	Yang and Carstens, 2017
pdp19	Ambion
psiCheck2	Promega
